# Canonical TGFβ signaling induces collective invasion in colorectal carcinogenesis through a Snail1- and Zeb1-independent partial EMT

**DOI:** 10.1101/2020.12.11.420851

**Authors:** Marion Flum, Severin Dicks, Monika Schrempp, Alexander Nyström, Melanie Boerries, Andreas Hecht

## Abstract

Local invasion is the initial step towards metastasis, the main cause of cancer mortality. In human colorectal cancer (CRC), malignant cells predominantly invade as cohesive collectives, and may undergo partial epithelial-mesenchymal transition (pEMT) at the invasive front. How this particular mode of stromal infiltration is generated is unknown. Here we investigated the impact of oncogenic transformation and the microenvironment on tumor cell invasion using genetically engineered organoids as CRC models. We found that inactivation of the *Apc* tumor suppressor combined with expression of oncogenic *Kras^G12D^* and dominant negative *Trp53^R172H^* did not cell-autonomously induce invasion *in vitro*. However, oncogenic transformation primed organoids for activation of a collective invasion program upon exposure to the prototypical microenvironmental factor TGFβ1. Execution of this program co-depended on a permissive extracellular matrix which was further actively remodeled by invading organoids. Although organoids shed some epithelial properties particularly at the invasive edge, TGFβ1-stimulated organoids largely maintained epithelial gene expression while additionally implementing a mesenchymal transcription pattern, resulting in a pEMT phenotype that did not progress to a fully mesenchymal state. Induction of this stable pEMT required canonical, Smad4-mediated TGFβ signaling, whereas the EMT master regulators Snail1 and Zeb1 were dispensable. Gene expression profiling provided further evidence for pEMT of TGFβ1-treated organoids and showed that their transcriptomes resemble those of human poor prognosis CMS4 cancers which likewise exhibit pEMT features. We propose that collective invasion in colorectal carcinogenesis is triggered by microenvironmental stimuli through activation of a novel, transcription-mediated form of non-progressive pEMT independently of classical EMT regulators.
