## Supplementary tables and movie for "Canonical TGFβ signaling induces collective invasion in colorectal carcinogenesis through a Snail1- and Zeb1-independent partial EMT": Suppl table 1_Flum et al.xlsx

### Sheet: Results of statistical testing
Supplementary table 1: Detailed results of statistical analyses
Fig. 4a
Statistical testing of targeted gene expression analyses in small intestinal TKA organoids using a linear model and Bonferroni correction for multiple comparisons
Gene	Comparison				Statistical test			p-value
Snai1	6 h TGFβ1 compared to solvent				Linear model and Bonferroni correction			0.103
	24h TGFβ1 compared to solvent				Linear model and Bonferroni correction			3.61 x 10-6
	48 h TGFβ1 compared to solvent				Linear model and Bonferroni correction			<8.0 x 10-16
	72 h TGFβ1 compared to solvent				Linear model and Bonferroni correction			<8.0 x 10-16
Fn1	6 h TGFβ1 compared to solvent				Linear model and Bonferroni correction			2.42 x 10-6
	24h TGFβ1 compared to solvent				Linear model and Bonferroni correction			<8.0 x 10-16
	48 h TGFβ1 compared to solvent				Linear model and Bonferroni correction			<8.0 x 10-16
	72 h TGFβ1 compared to solvent				Linear model and Bonferroni correction			<8.0 x 10-16
Cdh2	6 h TGFβ1 compared to solvent				Linear model and Bonferroni correction			2.96
	24h TGFβ1 compared to solvent				Linear model and Bonferroni correction			1.52 x 10-8
	48 h TGFβ1 compared to solvent				Linear model and Bonferroni correction			2.68 x 10-10
	72 h TGFβ1 compared to solvent				Linear model and Bonferroni correction			1.85 x 10-12
Itga5	6 h TGFβ1 compared to solvent				Linear model and Bonferroni correction			0.212
	24h TGFβ1 compared to solvent				Linear model and Bonferroni correction			2.35 x 10-9
	48 h TGFβ1 compared to solvent				Linear model and Bonferroni correction			<8.0 x 10-16
	72 h TGFβ1 compared to solvent				Linear model and Bonferroni correction			<8.0 x 10-16
Zeb1	6 h TGFβ1 compared to solvent				Linear model and Bonferroni correction			0.299
	24h TGFβ1 compared to solvent				Linear model and Bonferroni correction			0.064
	48 h TGFβ1 compared to solvent				Linear model and Bonferroni correction			1.02 x 10-15
	72 h TGFβ1 compared to solvent				Linear model and Bonferroni correction			<8.0 x 10-16
Cdh1	6 h TGFβ1 compared to solvent				Linear model and Bonferroni correction			1.54 x 10-9
	24h TGFβ1 compared to solvent				Linear model and Bonferroni correction			2.91 x 10-14
	48 h TGFβ1 compared to solvent				Linear model and Bonferroni correction			<8.0 x 10-16
	72 h TGFβ1 compared to solvent				Linear model and Bonferroni correction			<8.0 x 10-16
Ephb3	6 h TGFβ1 compared to solvent				Linear model and Bonferroni correction			2.69 x 10-7
	24h TGFβ1 compared to solvent				Linear model and Bonferroni correction			3.76 x 10-8
	48 h TGFβ1 compared to solvent				Linear model and Bonferroni correction			1.2 x 10-7
	72 h TGFβ1 compared to solvent				Linear model and Bonferroni correction			5.24 x 10-8
Foxa1	6 h TGFβ1 compared to solvent				Linear model and Bonferroni correction			0.001
	24h TGFβ1 compared to solvent				Linear model and Bonferroni correction			9.76 x 10-11
	48 h TGFβ1 compared to solvent				Linear model and Bonferroni correction			7.48 x 10-14
	72 h TGFβ1 compared to solvent				Linear model and Bonferroni correction			3.81 x 10-11
Fig. 5d
Statistical testing of invasion assays with EV- or TGFBR2DN-transduced small intestinal TKA organoids using the Mann–Whitney U test
Organoid line		Comparison				Statistical test			p-value
TGFBR2DN		solvent-treated compared to TGFβ1-treated				Mann–Whitney U test			0.0002
EV		solvent-treated compared to TGFβ1-treated				Mann–Whitney U test			0.0009
TGFBR2DN and EV		both lines treated with TGFβ1				Mann–Whitney U test			0.0002
Fig. 5j
Statistical testing of invasion assays with TKA and TKAS organoids using the Mann–Whitney U test
Organoid line		Comparison				Statistical test			p-value
TKA		solvent-treated compared to TGFβ1-treated				Mann–Whitney U test			0.0006
TKAS		solvent-treated compared to TGFβ1-treated				Mann–Whitney U test			0.3939
TKA and TKAS		TGFβ1-treated TKA and TKAS				Mann–Whitney U test			0.0012
Supplementary Fig. 1g
Statistical testing of targeted gene expression analyses in small intestinal floxed and TKA organoids using the Mann–Whitney U test
Gene	Comparison				Statistical test			p-value
Krt20	floxed compared to TKA				Mann–Whitney U test			<0.0001
Chga	floxed compared to TKA				Mann–Whitney U test			<0.0001
Muc2	floxed compared to TKA				Mann–Whitney U test			<0.0001
Lyz	floxed compared to TKA				Mann–Whitney U test			<0.0001
Cdx2	floxed compared to TKA				Mann–Whitney U test			<0.0001
Axin2	floxed compared to TKA				Mann–Whitney U test			0.04
Ephb2	floxed compared to TKA				Mann–Whitney U test			0.0003
Ascl2	floxed compared to TKA				Mann–Whitney U test			0.0008
Lgr5	floxed compared to TKA				Mann–Whitney U test			0.4894
Supplementary Fig. 5a
Statistical testing of targeted gene expression analyses in colonic TKA organoids using a linear model and Bonferroni correction for multiple comparisons
Gene	Comparison				Statistical test			p-value
Snai1	6 h TGFβ1 compared to solvent				Linear model and Bonferroni correction			4.64 x 10-5
	24h TGFβ1 compared to solvent				Linear model and Bonferroni correction			0.003
	48 h TGFβ1 compared to solvent				Linear model and Bonferroni correction			3.63 x 10-7
	72 h TGFβ1 compared to solvent				Linear model and Bonferroni correction			1.06 x 10-7
Fn1	6 h TGFβ1 compared to solvent				Linear model and Bonferroni correction			9.16 x 10-6
	24h TGFβ1 compared to solvent				Linear model and Bonferroni correction			1.08 x 10-14
	48 h TGFβ1 compared to solvent				Linear model and Bonferroni correction			<8.0 x 10-16
	72 h TGFβ1 compared to solvent				Linear model and Bonferroni correction			<8.0 x 10-16
Cdh2	6 h TGFβ1 compared to solvent				Linear model and Bonferroni correction			0.888
	24h TGFβ1 compared to solvent				Linear model and Bonferroni correction			3.33 x10-4
	48 h TGFβ1 compared to solvent				Linear model and Bonferroni correction			1.43 x 10-7
	72 h TGFβ1 compared to solvent				Linear model and Bonferroni correction			5.16 x 10-7
Itga5	6 h TGFβ1 compared to solvent				Linear model and Bonferroni correction			0.054
	24h TGFβ1 compared to solvent				Linear model and Bonferroni correction			9.76 x 10-5
	48 h TGFβ1 compared to solvent				Linear model and Bonferroni correction			8.04 x 10-11
	72 h TGFβ1 compared to solvent				Linear model and Bonferroni correction			2.74 x 10-15
Zeb1	6 h TGFβ1 compared to solvent				Linear model and Bonferroni correction			1818
	24h TGFβ1 compared to solvent				Linear model and Bonferroni correction			0.066
	48 h TGFβ1 compared to solvent				Linear model and Bonferroni correction			1.54 x 10-9
	72 h TGFβ1 compared to solvent				Linear model and Bonferroni correction			1.78 x 10-13
Cdh1	6 h TGFβ1 compared to solvent				Linear model and Bonferroni correction			5.8 x 10-5
	24h TGFβ1 compared to solvent				Linear model and Bonferroni correction			2.20 x 10-4
	48 h TGFβ1 compared to solvent				Linear model and Bonferroni correction			1.04 x 10-7
	72 h TGFβ1 compared to solvent				Linear model and Bonferroni correction			7.48 x 10-9
Ephb3	6 h TGFβ1 compared to solvent				Linear model and Bonferroni correction			1225
	24h TGFβ1 compared to solvent				Linear model and Bonferroni correction			0.223
	48 h TGFβ1 compared to solvent				Linear model and Bonferroni correction			9.4 x 10-4
	72 h TGFβ1 compared to solvent				Linear model and Bonferroni correction			9.16 x 10-5
Foxa1	6 h TGFβ1 compared to solvent				Linear model and Bonferroni correction			2112
	24h TGFβ1 compared to solvent				Linear model and Bonferroni correction			2640
	48 h TGFβ1 compared to solvent				Linear model and Bonferroni correction			0.301
	72 h TGFβ1 compared to solvent				Linear model and Bonferroni correction			0.134
Supplementary Fig. 6c
Statistical testing of invasion assays with EV- or TGFBR1CA-transduced small intestinal TKA organoids using the Mann–Whitney U test
Organoid line		Comparison				Statistical test			p-value
TGFBR1CA		EtOH-treated compared to 4-OHT-treated				Mann–Whitney U test			0.0022
		solvent-treated compared to TGFβ1-treated				Mann–Whitney U test			0.0022
		4-OHT-treated compared to TGFβ1-treated				Mann–Whitney U test			0.6991
EV		EtOH-treated compared to 4-OHT-treated				Mann–Whitney U test			0.3776
		solvent-treated compared to TGFβ1-treated				Mann–Whitney U test			0.0022
Supplementary Fig. 6e
Statistical testing of targeted gene expression analyses in TKA and TKAS organoids using the Mann-Whitney U test
Gene	Comparison				Statistical test		p-value
Snai1	TKA: solvent compared to TGFβ1			Mann–Whitney U test			0.0022
	TKAS: solvent compared to TGFβ1			Mann–Whitney U test			0.5887
	TGFβ1-treated TKA and TKAS			Mann–Whitney U test			0.0022
Fn1	TKA: solvent compared to TGFβ1			Mann–Whitney U test			0.0022
	TKAS: solvent compared to TGFβ1			Mann–Whitney U test			0.0022
	TGFβ1-treated TKA and TKAS			Mann–Whitney U test			0.0022
Cdh2	TKA: solvent compared to TGFβ1			Mann–Whitney U test			0.0022
	TKAS: solvent compared to TGFβ1			Mann–Whitney U test			0.0411
	TGFβ1-treated TKA and TKAS			Mann–Whitney U test			0.0022
Itga5	TKA: solvent compared to TGFβ1			Mann–Whitney U test			0.0022
	TKAS: solvent compared to TGFβ1			Mann–Whitney U test			0.5887
	TGFβ1-treated TKA and TKAS			Mann–Whitney U test			0.0022
Zeb1	TKA: solvent compared to TGFβ1			Mann–Whitney U test			0.0022
	TKAS: solvent compared to TGFβ1			Mann–Whitney U test			0.0304
	TGFβ1-treated TKA and TKAS			Mann–Whitney U test			0.0022
Cdh1	TKA: solvent compared to TGFβ1			Mann–Whitney U test			0.0022
	TKAS: solvent compared to TGFβ1			Mann–Whitney U test			0.2403
	TGFβ1-treated TKA and TKAS			Mann–Whitney U test			0.0022
Ephb3	TKA: solvent compared to TGFβ1			Mann–Whitney U test			0.0022
	TKAS: solvent compared to TGFβ1			Mann–Whitney U test			0.0129
	TGFβ1-treated TKA and TKAS			Mann–Whitney U test			0.0022
Foxa1	TKA: solvent compared to TGFβ1			Mann–Whitney U test			0.0022
	TKAS: solvent compared to TGFβ1			Mann–Whitney U test			0.026
	TGFβ1-treated TKA and TKAS			Mann–Whitney U test			0.0022
Supplementary Fig. 9a
Statistical testing of targeted gene expression analyses in small intestinal TKA-Snai1wt, TKA-Snai1KO, TKA-Zeb1wt, and TKA-Zeb1KO organoids using the Mann–Whitney U test
Gene	Comparison				Statistical test			p-value
Snai1	Snai1wt: solvent compared to TGFβ1				Mann–Whitney U test			<0.0001
	Snai1KO: solvent compared to TGFβ1				Mann–Whitney U test			non-calculable
	TGFβ1-treated Snai1wt and Snai1KO				Mann–Whitney U test			non-calculable
Fn1	Snai1wt: solvent compared to TGFβ1				Mann–Whitney U test			<0.0001
	Snai1KO: solvent compared to TGFβ1				Mann–Whitney U test			<0.0001
	TGFβ1-treated Snai1wt and Snai1KO				Mann–Whitney U test			0.3708
Cdh2	Snai1wt: solvent compared to TGFβ1				Mann–Whitney U test			<0.0001
	Snai1KO: solvent compared to TGFβ1				Mann–Whitney U test			<0.0001
	TGFβ1-treated Snai1wt and Snai1KO				Mann–Whitney U test			0.2145
Itga5	Snai1wt: solvent compared to TGFβ1				Mann–Whitney U test			<0.0001
	Snai1KO: solvent compared to TGFβ1				Mann–Whitney U test			<0.0001
	TGFβ1-treated Snai1wt and Snai1KO				Mann–Whitney U test			0.3708
Itgb1	Snai1wt: solvent compared to TGFβ1				Mann–Whitney U test			<0.0001
	Snai1KO: solvent compared to TGFβ1				Mann–Whitney U test			<0.0001
	TGFβ1-treated Snai1wt and Snai1KO				Mann–Whitney U test			0.8399
Zeb1	Snai1wt: solvent compared to TGFβ1				Mann–Whitney U test			<0.0001
	Snai1KO: solvent compared to TGFβ1				Mann–Whitney U test			<0.0001
	TGFβ1-treated Snai1wt and Snai1KO				Mann–Whitney U test			0.0051
Cdh1	Snai1wt: solvent compared to TGFβ1				Mann–Whitney U test			<0.0001
	Snai1KO: solvent compared to TGFβ1				Mann–Whitney U test			<0.0001
	TGFβ1-treated Snai1wt and Snai1KO				Mann–Whitney U test			0.0111
Ephb3	Snai1wt: solvent compared to TGFβ1				Mann–Whitney U test			<0.0001
	Snai1KO: solvent compared to TGFβ1				Mann–Whitney U test			0.0141
	TGFβ1-treated Snai1wt and Snai1KO				Mann–Whitney U test			0.5834
Foxa1	Snai1wt: solvent compared to TGFβ1				Mann–Whitney U test			<0.0001
	Snai1KO: solvent compared to TGFβ1				Mann–Whitney U test			0.0005
	TGFβ1-treated Snai1wt and Snai1KO				Mann–Whitney U test			0.8852
Snai1	Zeb1wt: solvent compared to TGFβ1				Mann–Whitney U test			<0.0001
	Zeb1KO: solvent compared to TGFβ1				Mann–Whitney U test			<0.0001
	TGFβ1-treated Zeb1wt and Zeb1KO				Mann–Whitney U test			0.7075
Fn1	Zeb1wt: solvent compared to TGFβ1				Mann–Whitney U test			<0.0001
	Zeb1KO: solvent compared to TGFβ1				Mann–Whitney U test			<0.0001
	TGFβ1-treated Zeb1wt and Zeb1KO				Mann–Whitney U test			0.5067
Cdh2	Zeb1wt: solvent compared to TGFβ1				Mann–Whitney U test			<0.0001
	Zeb1KO: solvent compared to TGFβ1				Mann–Whitney U test			<0.0001
	TGFβ1-treated Zeb1wt and Zeb1KO				Mann–Whitney U test			0.5067
Itga5	Zeb1wt: solvent compared to TGFβ1				Mann–Whitney U test			<0.0001
	Zeb1KO: solvent compared to TGFβ1				Mann–Whitney U test			<0.0001
	TGFβ1-treated Zeb1wt and Zeb1KO				Mann–Whitney U test			0.1749
Itgb1	Zeb1wt: solvent compared to TGFβ1				Mann–Whitney U test			<0.0001
	Zeb1KO: solvent compared to TGFβ1				Mann–Whitney U test			<0.0001
	TGFβ1-treated Zeb1wt and Zeb1KO				Mann–Whitney U test			0.931
Zeb1	Zeb1wt: solvent compared to TGFβ1				Mann–Whitney U test			<0.0001
	Zeb1KO: solvent compared to TGFβ1				Mann–Whitney U test			<0.0001
	TGFβ1-treated Zeb1wt and Zeb1KO				Mann–Whitney U test			0.8399
Cdh1	Zeb1wt: solvent compared to TGFβ1				Mann–Whitney U test			<0.0001
	Zeb1KO: solvent compared to TGFβ1				Mann–Whitney U test			<0.0001
	TGFβ1-treated Zeb1wt and Zeb1KO				Mann–Whitney U test			0.931
Ephb3	Zeb1wt: solvent compared to TGFβ1				Mann–Whitney U test			0.0002
	Zeb1KO: solvent compared to TGFβ1				Mann–Whitney U test			<0.0001
	TGFβ1-treated Zeb1wt and Zeb1KO				Mann–Whitney U test			0.0464
Foxa1	Zeb1wt: solvent compared to TGFβ1				Mann–Whitney U test			<0.0001
	Zeb1KO: solvent compared to TGFβ1				Mann–Whitney U test			<0.0001
	TGFβ1-treated Zeb1wt and Zeb1KO				Mann–Whitney U test			0.931
Supplementary Fig. 10f
Statistical testing of targeted gene expression analyses in TKA-EV, TKA-Snail1, and TKA-ZEB1 organoids using the Mann-Whitney U test
Gene	Comparison				Statistical test			p-value
Fn1	TKA-EV: control compared to Dox-treated				Mann–Whitney U test			0.2581
	TKA-Snail1: control compared to Dox-treated				Mann–Whitney U test			0.0005
	TKA-ZEB1: control compared to Dox-treated				Mann–Whitney U test			0.7962
Lef1	TKA-EV: control compared to Dox-treated				Mann–Whitney U test			0.6665
	TKA-Snail1: control compared to Dox-treated				Mann–Whitney U test			0.0002
	TKA-ZEB1: control compared to Dox-treated				Mann–Whitney U test			0.8633
Cdh1	TKA-EV: control compared to Dox-treated				Mann–Whitney U test			0.2224
	TKA-Snail1: control compared to Dox-treated				Mann–Whitney U test			0.0244
	TKA-ZEB1: control compared to Dox-treated				Mann–Whitney U test			0.0315
Ocln1	TKA-EV: control compared to Dox-treated				Mann–Whitney U test			0.2224
	TKA-Snail1: control compared to Dox-treated				Mann–Whitney U test			<0.0001
	TKA-ZEB1: control compared to Dox-treated				Mann–Whitney U test			0.0056
