## Supplementary tables and movie for "Canonical TGFβ signaling induces collective invasion in colorectal carcinogenesis through a Snail1- and Zeb1-independent partial EMT": Suppl table 3_Flum et al.xlsx

### Sheet: Tabelle1
Supplementary table 3: TGFβ1-induced gene expression changes of selected receptors, components, and remodelers of the extracellular matrix (ECM)
	Gene expression changes in TKA organoids treated for 72 h with TGFβ1 (T-72) compared to organoids cultured for 72 h in the presence of solvent (C-72) based on RNA-seq data
		gene	log2 (fold change) (T-72 compared to C-72)
	ECM receptors	Itgb3	11.7165
		Sdc3	7.12135
		Muc1	5.20394
		Itga5	5.09923
		Antxr2	4.30347
		Gpc2	4.27009
		Gpc1	4.1184
		Itgav	3.38919
		Itgb6	3.28182
		Itgb1	2.81104
		Itga3	2.30136
		Itgb4	2.24059
	ECM components	Col5a3	14.2908
		Fn1	11.0983
		Col8a1	10.568
		Col7a1	8.79696
		Ccn4	8.72381
		Fbln2	8.70085
		Tnc	7.33786
		Col15a1	7.03611
		Vcan	5.98166
		Sparc	5.9509
		Thbs1	5.2976
		Col27a1	5.12921
		Col17a1	4.99092
		Ecm1	4.98173
		Col1a1	4.97991
		Ccn1	4.95464
		Lamb1	4.89019
		Lamc2	4.6978
		Acan	4.54103
		Col18a1	3.95356
		Ccn2	3.73464
		Lamb3	3.54942
		Col4a4	3.05588
		Col4a3	2.74627
	ECM remodelers	Adam12	12.2054
		Mmp9	11.9185
		Chsy3	10.8562
		Has2	10.5591
		Mmp10	8.80947
		Ccbe1	8.77125
		Adamts16	6.96022
		Adamts5	6.26815
		Mmp13	6.05407
		Adamts7	5.85592
		Loxl2	5.02234
		Timp1	4.55404
		Loxl4	4.43061
		Sphk1	4.26477
		Plau	4.0331
		Mmp28	3.81249
		Mmp11	3.76772
		Has3	3.73808
		Mmp24	3.50059
		Adam8	3.11103
		Mmp14	2.94966
		Cemip2	2.6279
		Adamts17	2.17338
