## Supplementary tables and movie for "Canonical TGFβ signaling induces collective invasion in colorectal carcinogenesis through a Snail1- and Zeb1-independent partial EMT": Suppl table 4_Flum et al.xlsx

### Sheet: Tabelle1
Supplementary table 4: Results of Integrated Motif Activity Response Analysis (ISMARA)
	Motifs with increased activity upon TGFβ1 stimulation			Motifs with decreased activity upon TGFβ1 stimulation
	motif	z-value		motif	z-value
	Sox2	11.7273		Ybx1_Nfya_Nfyb_Nfyc_Cebpz	14.0599
	Sp1	11.3014		Max_Mycn	12.7058
	Klf1	8.80441		Taf1	11.8624
	Tead3_Tead4	7.59766		E2f1	11.2192
	Smarcc1_Fosl1	7.51264		Nrf1	10.2298
	Wrnip1_Mta3_Rcor1	6.10666		E2f2_E2f5	9.11805
	Fos	5.7161		Yy1_Yy2	8.70354
	Maz_Zfp281	5.66533		E2f4	7.43565
	GAGGUAG	5.58272		Zbtb33_Chd2	7.17066
	Klf4_Sp3	5.40373		Hcfc1_Six5_Smarcc2_Zfp143	6.91215
	Klf16_Sp8	5.27146		Ahr	6.4
	AGCACCA	4.88901		Etv1_Etv5_Gabpa	6.24344
	Rela_Rel_Nfkb1	4.88085		Creb1	6.02193
	Snai1_Zeb1_Snai2	4.87407		Myb	5.79164
	AAAGUGC	4.83901		Foxj3_Tbl1xr1	5.74409
	AAGGCAC	4.73832		Mybl1	4.93362
	Ebf1	4.65752		Elf1_Elf2_Etv2_Elf4	4.90778
	Smad4	4.55281		Atf4	4.28567
	Irf2_Irf1_Irf8_Irf9_Irf7	4.38191		Hey1_Myc_Mxi1	3.9946
	Nr2f2	4.11692		Pitx2_Otx2	3.92612
	Tfeb_Usf1_Srebf1_Usf2_Bhlhe41_Srebf2	4.10562		Hbp1	3.79072
	GUGCAAA	3.99279		Mybl2	3.65954
	Nfatc2	3.95019		Nr2c2	3.42201
	Junb_Jund	3.8945		Hinfp	3.41014
	Fosl2_Bach2	3.80478		Cenpb	3.35225
	Jun	3.71107		Esr2	3.34331
	Ets1	3.67694		Klf12_Klf14_Sp4	3.32963
	Ets2	3.64696		Tfdp1_Wt1_Egr2	3.20317
	Zfx_Zfp711	3.5449		Meis2	3.18547
	Zfp384	3.46805		E2f8	3.1671
	CUUUGGU	3.34896		Prop1	3.16303
	Spdef	3.34877		E2f6	3.00506
	Tfap2a	3.26014		Tgif1_Meis3	2.82145
	Runx1	3.24631		E2f7	2.78331
	Chd1_Pml	3.13723		Ar	2.78083
	Nfic_Nfib	3.01252		Nr2f1_Nr4a1	2.64039
	Cebpb	2.97334		Hsf4	2.60727
	Erg	2.94862		Atf3	2.59661
	Pou2f2_Pou3f1	2.8432		Pou3f4	2.57584
	Nr1h2	2.83441		Hsfy2	2.57321
	Klf13	2.82985		Zbtb14	2.53884
	Runx2_Bcl11a	2.81511		Esrrg	2.53818
	Gli1	2.78924		Pou2f1	2.53103
	Epas1_Bcl3	2.7821		Gata2_Gata1	2.4997
	Nr1i2	2.73985		Prrx1_Isx_Prrxl1	2.46253
	Nfatc3	2.72009		Zbtb18	2.41261
	Foxp1_Foxj2	2.71045		Foxc1	2.38602
	Tfap4	2.70131		Obox6_Obox5	2.38192
	Spi1	2.6537		Zic2	2.303
	Myf6	2.64203		AGUGCAA	2.2393
	Tcf7l1	2.63546		Dbp	2.23436
	Hlf	2.63435		Lef1	2.20908
	Irf3	2.58333		Hnf4g	2.19513
	UUGGCAC	2.57195		Rest	2.17454
	ACAGUAC	2.54312		Gata4	2.16246
	Nfia	2.52652		E2f3	2.09637
	Cebpa_Cebpg	2.5091		En1	2.09549
	Crem_Jdp2	2.4706		Rarg	2.06799
	Foxa3	2.36597		Sp100	2.06346
	Glis2	2.3582		Hoxa13	2.0435
	Ddit3	2.31133		Mtf1	2.0301
	Gtf2i_Gtf2f1	2.2961
	Mef2c	2.2906
	Klf6_Patz1	2.27688
	Xbp1_Creb3l1	2.20772
	Bcl6	2.18209
	Tead1	2.16519
	Gfi1_Gfi1b	2.15597
	Hoxa2	2.1343
	Zfp263	2.1033
	Nr1h4	2.10216
	Zbtb7a	2.08593
	Stat4_Stat3_Stat5b	2.05551
	Gbx1_Nobox_Alx3	2.05368
	Tlx2	2.04025
	Zbtb4	2.0353
	Zfp148	2.00159
